# Rhinovirus reduces the severity of subsequent respiratory viral infections by interferon-dependent and -independent mechanisms

**DOI:** 10.1101/2020.11.06.371005

**Authors:** James T. Van Leuven, Andres J. Gonzalez, Emmanuel C. Ijezie, Alexander Q. Wixom, John L. Clary, Maricris N. Naranjo, Benjamin J. Ridenhour, Craig R. Miller, Tanya A. Miura

## Abstract

Coinfection by unrelated viruses in the respiratory tract is common and can result in changes in disease severity compared to infection by individual virus strains. We have previously shown that inoculation of mice with rhinovirus (RV) two days prior to inoculation with a lethal dose of influenza A virus (PR8), provides complete protection against mortality and reduces morbidity. In this study, we extended that finding to a second lethal respiratory virus, pneumonia virus of mice (PVM) and analyzed potential mechanisms whereby RV reduces lethal viral pneumonia caused by PR8 and PVM. RV prevented mortality and weight loss associated with PVM infection, suggesting that RV-mediated protection is more effective against PVM than PR8. Major changes in host gene expression upon PVM infection were delayed compared to PR8, which likely provides a larger time frame for RV-induced gene expression to alter the course of disease. Overall, RV induced earlier recruitment of inflammatory cells, while these populations were reduced at later times in RV-inoculated mice. Findings common to both virus pairs included upregulated expression of mucin-associated genes and dampening of inflammation-related genes in mice that were inoculated with RV prior to lethal virus infection. However, type I IFN signaling was required for RV-mediated protection against PR8, but not PVM. IFN signaling had minor effects on PR8 replication and contributed to controlling neutrophilic inflammation and subsequent hemorrhagic lung pathology in RV/PR8 infected mice. These findings, combined with differences in virus replication levels and disease severity, suggest that the suppression of inflammation in RV/PVM infected mice may be due to early, IFN-independent suppression of viral replication, while in RV/PR8 infected mice may be due to IFN-dependent modulation of immune responses. Thus, a mild upper respiratory viral infection can reduce the severity of a subsequent severe viral infection in the lungs through virus-dependent mechanisms.

**Author Summary:** Respiratory viruses from diverse families co-circulate in human populations and are frequently detected within the same host. Though clinical studies suggest that infection by more than one unrelated respiratory virus may alter disease severity, animal models in which we can control the doses, timing, and strains of coinfecting viruses are critical to understand how coinfection affects disease severity. In this study, we compared gene expression and immune cell recruitment between two pairs of viruses (RV/PR8 and RV/PVM) inoculated sequentially in mice that both result in reduced severity compared to lethal infection by PR8 or PVM alone. Reduced disease severity was associated with suppression of inflammatory responses in the lungs. However, differences in disease kinetics and host and viral gene expression suggest that protection by coinfection with RV may be due to distinct molecular mechanisms. Indeed, we found that antiviral cytokine signaling was required for RV-mediated protection against lethal infection by PR8, but not PVM.
