## Supplemental Table 3 for "Rhinovirus reduces the severity of subsequent respiratory viral infections by interferon-dependent and -independent mechanisms"

### Sheet: Sheet1
Virus	Response	Time Model	Treatment (p<0.05)	Time (p<0.05)	Treatment X Time (p<0.05)	Significant Contrasts (p<0.05)
PR8	CD11b	Linear	NS	1.5e-6	NS	day 6
PR8	Neutrophil	Quadratic	NS	8.2e-5	0.02	day 0, 2, 4, 6
PR8	Interstitial macrophages	Linear	NS	5.8e-10	NS	day 0, 2
PR8	Alveolar macrophages	Quadratic	NS	4.1e-6	7.5e-3	day 0
PR8	Virus gene express	Quadratic	0.02	1.0e-4	NS	day 2, 4, 6
PR8	CD4+	Linear	NS	0.03	NS	NS
PR8	CD8+	Linear	NS	3.4e-5	NS	NS
PVM	CD11b	Quadratic	NS	1.0e-10	2.7e-8	day 0, 4, 6
PVM	Neutrophil	Quadratic	2.8e-6	3.7e-6	3.4e-7	day 4, 6
PVM	Interstitial macrophages	Quadratic	NS	2e-16	1.9e-5	day 0
PVM	Alveolar macrophages	Quadratic	0.03	1.4e-3	NS	day 2, 4, 6
PVM	Virus gene express	Quadratic	NS	NS	NS	day 2, 4
PVM	CD4+	Quadratic	0.02	9.0e-9	NS	day 4, 6
PVM	CD8+	Quadratic	0.01	4.8e-9	NS	day 4, 6
